# Environment-independent distribution of mutational effects emerges from microscopic epistasis

**DOI:** 10.1101/2023.11.18.567655

**Authors:** Sarah Ardell, Alena Martsul, Milo S. Johnson, Sergey Kryazhimskiy

**Author notes:** Equal contribution (Sarah Ardell, Alena Martsul). Platform Reagent Development Group, Illumina Inc., San Diego, 13 CA 92122.

## Abstract

Predicting how new mutations alter phenotypes is difficult because mutational effects vary across genotypes and environments. Recently discovered global epistasis, where the fitness effects of mutations scale with the fitness of the background genotype, can improve predictions, but how the environment modulates this scaling is unknown. We measured the fitness effects of ∼100 insertion mutations in 42 strains of *Saccharomyces cerevisiae* in six laboratory environments and found that the global-epistasis scaling is nearly invariant across environments. Instead, the environment tunes one global parameter, the background fitness at which most mutations switch sign. As a consequence, the distribution of mutational effects is predictable across genotypes and environments. Our results suggest that the effective dimensionality of genotype-to-phenotype maps across environments is surprisingly low.

**One Sentence Summary:** The effects of mutations on microbial growth rate follow a pattern of global epistasis that is invariant across environments.
