## Supplementary Table S5 for "Environment-independent distribution of mutational effects emerges from microscopic epistasis"

Table S3: Primers Used in the Study
Barcode amplification (First round PCR)
oAM-R1P-200-F01	TCGTCGGCAGCGTCAGATGTGTATAAGAGACAGNNNNNNNNCTTACTCAGGCCGTAACGTAGGTCTCTGACG
oAM-R1P-201-F01	TCGTCGGCAGCGTCAGATGTGTATAAGAGACAGNNNNNNNNGGACGCATCCGTAACGTAGGTCTCTGACG
oAM-R1P-202-F01	TCGTCGGCAGCGTCAGATGTGTATAAGAGACAGNNNNNNNNAACGTGCCGTAACGTAGGTCTCTGACG
oAM-R1P-203-F01	TCGTCGGCAGCGTCAGATGTGTATAAGAGACAGNNNNNNNNTCGTCCGTAACGTAGGTCTCTGACG
oAM-R1P-204-F01	TCGTCGGCAGCGTCAGATGTGTATAAGAGACAGNNNNNNNNTAGCAGTCGTCCGTAACGTAGGTCTCTGACG
oAM-R1P-205-F01	TCGTCGGCAGCGTCAGATGTGTATAAGAGACAGNNNNNNNNACTTCTAGCCGTAACGTAGGTCTCTGACG
oAM-R1P-206-F01	TCGTCGGCAGCGTCAGATGTGTATAAGAGACAGNNNNNNNNATAGAGTGATACCCGTAACGTAGGTCTCTGACG
oAM-R1P-207-F01	TCGTCGGCAGCGTCAGATGTGTATAAGAGACAGNNNNNNNNCAATTGTGCGCCGTAACGTAGGTCTCTGACG
oAM-R1P-208-F01	TCGTCGGCAGCGTCAGATGTGTATAAGAGACAGNNNNNNNNGCTTACTAGTCCGTAACGTAGGTCTCTGACG
oAM-R1P-209-F01	TCGTCGGCAGCGTCAGATGTGTATAAGAGACAGNNNNNNNNCTGCTTTAACAGCCGTAACGTAGGTCTCTGACG
oAM-R2P-100-R01	GTCTCGTGGGCTCGGAGATGTGTATAAGAGACAGNNNNNNNNGACACAATGCTTGCTGATAAATCTGGAGCC
Gibson Assembly
Tn_BC_Amp_Conn ectorator_2	CAAACTGGACAAAAAAGATCCGTAACGTAGGTCTCTGACG CNNNNCANNNNCANNNNCANNNNCANNNNTTCTACGGGGTCTGACGC
tTEF_to_Tn7R	TTGAACTGAACAAAATAGATCCGTGGATGGCGGCGTTAG
